# Genome-Scale reconstruction of *Paenarthrobacter aurescens* TC1 metabolic model towards the study of atrazine bioremediation

**DOI:** 10.1101/536011

**Authors:** Shany Ofaim, Raphy Zarecki, Seema Porob, Daniella Gat, Tamar Lahav, Yechezkel Kashi, Radi Aly, Hanan Eizenberg, Zeev Ronen, Shiri Freilich

## Abstract

Atrazine is an herbicide and pollutant of great environmental concern that is naturally biodegraded by microbial communities. *Paenarthrobacter aurescens* TC1 is one of the most studied degraders of this herbicide. Here, we developed a genome scale metabolic model for *P. aurescens* TC1, *i*RZ1176, in order to study the atrazine degradation process and mechanism at organism level. Constraint based flux balance analysis and time dependent simulations were used to explore the bacteria’s phenotypic landscape. Simulations led to model based predictions for growth and atrazine degradation efficiency in myriad of media supplemented with different combinations of carbon and nitrogen sources. Simulations aimed at designing media optimized for supporting growth and enhancing degradation, bypassing the need in strain design *via* genetic modifications. Predictions were tested *in vitro* and experimental growth and degradation measurements support and validate the reliability of the model. Model simulations have prioritized degradation and growth enhancement effect of various amino acid and co-factors. The model presented here can potentially serve as a predictive tool towards achieving optimal biodegradation efficiencies and for the development of ecologically friendly solutions for pollutant degradation.
