## supplemental data files for "Genome-Scale reconstruction of *Paenarthrobacter aurescens* TC1 metabolic model towards the study of atrazine bioremediation": supplemental_data4.xlsx

### Sheet: Sheet2
	Supplemental data 4 - Genome-Scale reconstruction of Paenarthrobacter aurescens TC1 metabolic model towards the study of atrazine bioremediation Shany Ofaim, Raphy Zarecki, Seema Porob, Daniella Gat, Tamar Lahav, Yechezkel Kashi, Radi Aly, Hanan Eizenberg, Zeev Ronen & Shiri Freilich

### Sheet: SD4
Alternative media compositions: FVA analysis for different metabolites added to an atrazine containing mineral media.
metabolite_id	metabolite_name	max_biomass_with_atrazine	min_flux_atrazine_for_bm	max_flux_atrazine_for_bm	max_biomass_without_atrazine	flux_exchange
cpd00550_e0	D-Serine_e0_C3H7NO3	1.38509	-12.564	-12.564	2.15106e-13	0
cpd00540_e0	BET_e0_C5H11NO2	1.38509	-12.564	-12.564	-1.66187e-13	0
cpd08023_e0	methanesulfonate_e0_CH3O3S	1.38509	-12.564	-12.564	-1.7035e-13	0
cpd00531_e0	Hg2_e0_Hg	1.38509	-12.564	-12.564	2.15106e-13	0
cpd15605_e0	Gly-Phe_e0_C11H14N2O3	13.1846	-32.6654	-32.6653	6.75466	-50
cpd15606_e0	Gly-Tyr_e0_C11H14N2O4	4.45093	-24.9092	-24.9092	1.7159	-50
cpd15603_e0	Gly-Cys_e0_C5H10N2O3S	1.38509	-12.564	-12.5639	-6.73767e-13	4.28303e-13
cpd15604_e0	Gly-Leu_e0_C8H16N2O3	1.55988	-12.7654	-12.7654	-5.55112e-14	0
cpd00119_e0	L-Histidine_e0_C6H9N3O2	7.4291	-24.2068	-24.2068	5.01811	-50
cpd00117_e0	D-Alanine_e0_C3H7NO2	8.68827	-40.1741	-40.174	3.9626	-50
cpd00118_e0	Putrescine_e0_C4H14N2	2.25088	-3.48819	0	2.25088	-21.3012
cpd00100_e0	Glycerol_e0_C3H8O3	12.2232	-50	-50	-1.26247e-12	-50
cpd00107_e0	L-Leucine_e0_C6H13NO2	1.51666	-12.5998	-12.5997	-3.60822e-13	1.10147e-13
cpd00104_e0	BIOT_e0_C10H15N2O3S	1.38509	-12.564	-12.564	-2.19269e-13	0
cpd00588_e0	Sorbitol_e0_C6H14O6	1.38509	-12.564	-12.564	2.15106e-13	0
cpd00105_e0	D-Ribose_e0_C5H10O5	15.5295	-50	-50	-7.75094e-13	-50
cpd04129_e0	2-Propanamine_C3H10N	2.25088	-4.79045	0	2.25088	-28.4016
cpd00156_e0	L-Valine_e0_C5H11NO2	10.5351	-23.5927	-23.5927	6.4619	-50
cpd00149_e0	Co2_e0_Co	1.38509	-12.564	-12.564	2.15106e-13	0
cpd00137_e0	Citrate_e0_C6H5O7	1.38509	-12.564	-12.564	2.15106e-13	0
cpd00138_e0	D-Mannose_e0_C6H12O6	17.1934	-50	-50	3.31687e-13	-50
cpd00122_e0	N-Acetyl-D-glucosamine_e0_C8H15NO6	19.1345	-50	-50	6.4619	-50
cpd00121_e0	L-Inositol_e0_C6H12O6	17.1934	-50	-50	-2.05409e-12	-50
cpd00129_e0	L-Proline_e0_C5H8NO2	9.52772	-25.8189	-25.8189	6.4619	-50
cpd03696_e0	Ursin_e0_C12H16O7	1.38509	-12.564	-12.564	2.15106e-13	0
cpd01030_e0	Salicin_e0_C13H18O7	1.38509	-12.564	-12.564	2.15106e-13	0
cpd00176_e0	2-keto-3-deoxygluconate_e0_C6H9O6	15.7977	-50	-50	-1.1542e-12	-50
cpd02894_e0	4-Amino-2-methyl-5-diphosphomethylpyrimidine_c0_C6H9N3O7P2	2.89138	-50	-50	2.15106e-13	0
cpd00179_e0	Maltose_e0_C12H22O11	26.4173	-50	-50	-1.07365e-12	-50
cpd01012_e0	Cd2_e0_Cd	1.38509	-12.564	-12.564	2.15106e-13	0
cpd00162_e0	Aminoethanol_e0_C2H8NO	6.00204	-21.1106	-21.1106	2.64173	-50
cpd01017_e0	Cys-Gly_e0_C5H10N2O3S	1.38509	-12.564	-12.5639	1.5869e-12	-1.00621e-13
cpd00099_e0	Cl-_e0_Cl	1.38509	-12.564	-12.564	2.15106e-13	0
cpd00092_e0	Uracil_e0_C4H4N2O2	5.17459	-35.4918	-35.4918	-6.19296e-13	-1.01181e-11
cpd00971_e0	Na_e0_Na	1.38509	-12.564	-12.564	2.15106e-13	0
cpd04097_e0	Pb_e0_Pb	1.38509	-12.564	-12.564	2.15106e-13	0
cpd11579_e0	ethanesulfonate_e0_C2H5O3S	1.38509	-12.564	-12.5639	2.92127e-13	0
cpd11575_e0	MOPS_e0_C7H14NO4S	1.38509	-12.564	-12.564	2.15106e-13	0
cpd11576_e0	L-methionine_R-oxide_e0_C5H11NO3S	1.38509	-12.564	-12.564	2.15106e-13	0
cpd11578_e0	hexanesulfonate_e0_C6H13O3S	1.38509	-12.564	-12.564	2.15106e-13	0
cpd11582_e0	ala-L-Thr-L_e0_C7H14N2O4	15.3776	-50	-50	9.24607	-50
cpd11583_e0	Ala-Leu_e0_C9H18N2O3	1.57398	-12.6549	-12.6548	-8.82974e-13	2.93725e-13
cpd11584_e0	Ala-His_e0_C9H14N4O3	11.2906	-28.1731	-28.173	8.54937	-50
cpd11585_e0	L-alanylglycine_e0_C5H10N2O3	11.4346	-50	-50	6.10087	-50
cpd11580_e0	Gly-Gln_e0_C7H13N3O4	13.4061	-50	-50	7.9918	-50
cpd11581_e0	gly-asn-L_e0_C6H11N3O4	11.8289	-50	-50	6.13324	-50
cpd11586_e0	ala-L-glu-L_e0_C8H13N2O5	16.5412	-50	-50	10.2221	-50
cpd11587_e0	Ala-Gln_e0_C8H15N3O4	14.9833	-50	-50	9.70593	-50
cpd11588_e0	gly-pro-L_e0_C7H12N2O3	12.8016	-37.3338	-37.3337	8.87399	-50
cpd11589_e0	gly-asp-L_e0_C6H9N2O5	12.8241	-50	-50	6.50495	-50
cpd11593_e0	ala-L-asp-L_e0_C7H11N2O5	14.6826	-50	-50	8.36351	-50
cpd11596_e0	butanesulfonate_e0_C4H9O3S	1.38509	-12.564	-12.564	-4.42788e-13	0
cpd11590_e0	met-L-ala-L_e0_C8H15N2O3S	1.39443	-12.0672	-12.0671	5.12524e-13	0
cpd11591_e0	Gly-Met_e0_C7H14N2O3S	1.39098	-12.1126	-12.1125	4.39232e-13	0
cpd11592_e0	gly-glu-L_e0_C7H11N2O5	14.6826	-50	-50	8.36351	-50
cpd11597_e0	ARSENOBETAINE_e0_C5H11O2As	1.38509	-12.564	-12.564	2.15106e-13	0
cpd01329_e0	Maltohexaose_e0_C36H62O31	1.38509	-12.564	-12.564	2.15106e-13	0
cpd00034_e0	Zn2_e0_Zn	1.38509	-12.564	-12.564	2.15106e-13	0
cpd00033_e0	Glycine_e0_C2H5NO2	7.76488	-48.4648	-48.4647	2.49581	-50
cpd00030_e0	Mn2_e0_Mn	1.38509	-12.564	-12.564	2.15106e-13	0
cpd00039_e0	L-Lysine_e0_C6H15N2O2	1.47486	-12.6043	-12.6043	-4.20937e-13	-2.18513e-13
cpd00023_e0	L-Glutamate_e0_C5H8NO4	13.0099	-50	-50	6.4619	-50
cpd00027_e0	D-Glucose_e0_C6H12O6	17.1934	-50	-50	1.24125e-12	-50
cpd00028_e0	Heme_e0_C34H30FeN4O4	1.39423	-12.5383	-12.5382	-3.85282e-13	0
cpd00012_e0	PPi_e0_H2O7P2	1.38509	-12.564	-12.564	2.15106e-13	25
cpd00013_e0	NH3_e0_H4N	1.38509	-12.564	-12.564	-1.17857e-12	3.06954e-12
cpd00011_e0	CO2_e0_CO2	1.38509	-12.564	-12.564	2.15106e-13	0
cpd00001_e0	H2O_e0_H2O	4.82682	-36.2078	-36.2078	5.55112e-14	-4.54747e-13
cpd00009_e0	Phosphate_e0_HO4P	1.38509	-12.564	-12.564	2.15106e-13	-50
cpd00007_e0	O2_e0_O2	5.91446	-50	-50	6.21031e-13	12.5
cpd00082_e0	D-Fructose_e0_C6H12O6	17.1934	-50	-50	2.27596e-13	-50
cpd00080_e0	Glycerol-3-phosphate_e0_C3H8O6P	11.4165	-49.7698	-49.7698	-2.08167e-14	-4.54747e-13
cpd00076_e0	Sucrose_e0_C12H22O11	26.4173	-50	-50	-5.06262e-13	-50
cpd00075_e0	Nitrite_e0_NO2	4.33727	-50	-50	1.83534e-13	0
cpd00073_e0	Urea_e0_CH4N2O	3.06398	-33.8537	-33.8536	-9.40914e-13	-2.95586e-12
cpd00067_e0	H_e0_H	1.72086	-11.8219	-11.8219	7.63278e-14	5.45697e-12
cpd00065_e0	L-Tryptophan_e0_C11H12N2O2	1.39981	-12.5219	-12.5219	-7.01522e-13	0
cpd00066_e0	L-Phenylalanine_e0_C9H11NO2	9.28093	-38.3244	-38.3244	0.717143	-5.54901
cpd00063_e0	Ca2_e0_Ca	1.38509	-12.564	-12.564	2.15106e-13	0
cpd00069_e0	L-Tyrosine_e0_C9H11NO3	1.42603	-12.5923	-12.5923	-4.11129e-13	0
cpd00060_e0	L-Methionine_e0_C5H11NO2S	1.38509	-12.564	-12.5639	1.07067e-12	0
cpd00054_e0	L-Serine_e0_C3H7NO3	10.2517	-50	-50	3.9626	-50
cpd00058_e0	Cu2_e0_Cu	1.38509	-12.564	-12.564	2.15106e-13	0
cpd00048_e0	Sulfate_e0_O4S	1.38509	-12.564	-12.564	2.15106e-13	0
cpd03048_e0	Isethionate_e0_C2H5O4S	1.38509	-12.564	-12.564	-2.44076e-13	0
cpd00178_e0	Acetone_C3H6O	1.38509	-12.564	-12.564	2.15106e-13	0
cpd00204_e0	Carbon monoxide_CHO	1.38509	-12.564	-12.564	2.15106e-13	0
cpd00794_e0	TRHL_e0_C12H22O11	26.4173	-50	-50	4.44089e-14	-50
cpd00314_e0	D-Mannitol_e0_C6H14O6	17.748	-50	-50	-5.77316e-13	-50
cpd00309_e0	XAN_e0_C5H4N4O2	4.15526	-37.692	-37.6919	-1.67054e-13	-50
cpd00307_e0	Cytosine_e0_C4H5N3O	1.3883	-12.571	-12.571	1.17961e-13	0
cpd00305_e0	Thiamin_e0_C12H17N4OS	1.3866	-12.5359	-12.5358	2.15106e-13	0
cpd11416_c0	Biomass_c0_	1.38509	-12.564	-12.564	2.15106e-13	0
cpd03847_e0	Myristic_acid_e0_C14H27O2	5.24675	-50	-50	-2.21563e-12	-7.78012e-13
cpd00322_e0	L-Isoleucine_e0_C6H13NO2	11.2544	-17.134	-15.7529	6.4619	-50
cpd00395_e0	L-Cysteate_e0_C3H6NO5S	1.40996	-12.5831	-12.5831	9.35363e-13	0
cpd01242_e0	Thyminose_e0_C5H10O4	15.3776	-50	-50	-5.51986e-14	-9.66338e-13
cpd00393_e0	Folate_e0_C19H17N7O6	1.40486	-12.604	-12.6039	-4.07833e-13	0
cpd01262_e0	Amylotriose_e0_C18H32O16	1.38509	-12.564	-12.564	2.15106e-13	0
cpd10515_e0	Fe2_e0_Fe	1.38509	-12.564	-12.564	2.15106e-13	0
cpd10516_e0	fe3_e0_Fe	1.38509	-12.564	-12.564	-3.08395e-14	0
cpd00226_e0	HYXN_e0_C5H4N4O	1.38509	-12.564	-12.564	3.38271e-14	-25
cpd00224_e0	L-Arabinose_e0_C5H10O5	15.5295	-50	-50	-3.10618e-13	-50
cpd00210_e0	Taurine_e0_C2H7NO3S	1.38509	-12.564	-12.5639	2.22961e-12	0
cpd03724_e0	Ferrichrome_e0_C27H45FeN9O12	1.38509	-12.564	-12.564	2.15106e-13	0
cpd00209_e0	Nitrate_e0_NO3	5.12587	-50	-50	-9.17669e-14	-50
cpd00208_e0	LACT_e0_C12H22O11	26.4173	-50	-50	1.05588e-12	-50
cpd00205_e0	K_e0_K	1.38509	-12.564	-12.564	2.15106e-13	0
cpd00276_e0	GLUM_e0_C6H14NO5	16.6387	-50	-50	6.4619	-50
cpd15302_c0	glycogenn-1_c0_C24H42O21	1.38509	-12.564	-12.564	2.15106e-13	0
cpd00264_e0	Spermidine_e0_C7H22N3	2.25088	-3.25335	0	2.25088	-12.1721
cpd00254_e0	Mg_e0_Mg	1.38509	-12.564	-12.564	2.15106e-13	0
cpd03091_e0	5-Deoxyadenosine_c0_C10H13N5O3	1.38509	-12.564	-12.564	2.15106e-13	0
cpd00244_e0	Ni2_e0_Ni	1.38509	-12.564	-12.564	2.15106e-13	0
cpd01171_e0	Dulcose_e0_C6H14O6	1.38509	-12.564	-12.564	2.15106e-13	0
cpd00591_e0	Ethylamine_C2H8N	2.25088	-4.79045	0	2.25088	-42.6023
cpd01092_e0	Allantoin_e0_C4H6N4O3	1.38509	-12.564	-12.564	-1.00614e-14	0
cpd01080_e0	ocdca_e0_C18H35O2	3.88707	-50	-49.9999	1.46741e-12	-0.485437
cpd01914_e0	L-Methionine_S-oxide_e0_C5H11NO3S	1.38509	-12.564	-12.564	2.15106e-13	0
cpd09878_e0	Sulfoacetate_e0_C2H2O5S	1.40844	-12.6234	-12.6233	-1.41553e-12	0
cpd03959_e0	Atrazine_C8H14N5Cl	1.38509	-12.564	-12.564	1.38509	-12.564
cpd00637_e0	D-Methionine_e0_C5H11NO2S	1.38509	-12.564	-12.564	2.15106e-13	0
